# A network perspective on the role of c-di-GMP-associated protein complexes in biofilm formation

**DOI:** 10.64898/2026.05.12.724550

**Authors:** M-F Noirot-Gros, P Larsen, S Forrester, R Wilton, K. M. Kemner, R. Briandet, G. Babnigg, P. Noirot

## Abstract

The secondary messenger cyclic di-GMP is a ubiquitous bacterial signal that regulates the switch from a free-swimming to a sessile biofilm-forming lifestyle. Many biofilm-forming *Pseudomonas* species possess numerous c-di-GMP-binding proteins (CDGs) which regulate gene expression, protein activity, and protein complexes. However, the mechanisms by which numerous CDG effectors form a coherent signaling network to coordinate lifestyle changes remain poorly understood. We addressed this knowledge gap by focusing on ten CDG proteins involved in biofilm development in *P. fluorescens* SBW25. We used an integrated approach combining a protein interaction network from genome-wide yeast two-hybrid (Y2H) screens with large-scale biofilm and motility phenotype analyses via CRISPR interference (CRISPRi). Our network associated c-di-GMP signaling with processes such as signal transduction, solute transport, secretion, virulence, transcriptional regulation, DNA repair, and cell division. We discovered unknown functions of two CDG proteins in DNA repair and cell division, supporting the significance of our network. Notably, the phosphodiesterase DipA, interacts with numerous CDG proteins through GGDEF domains. Phenotypic analyses revealed that CDG partners were highly correlated or strongly anticorrelated with DipA. These findings suggest that DipA is a central hub for CDG interactions that integrates opposing modules. These findings support the hub-based model of c-di-GMP signaling, which is crucial for localized control and rapid adaptation to environmental changes.
