## SupplementaryTables S1-7, Movies S1-2 for "A network perspective on the role of c-di-GMP-associated protein complexes in biofilm formation": Table S1.xlsx

### Sheet: Y2HB Bait CDGs
Gene	Protein	total size (AA)	Bait fragment	Domain architecture (SMART)	DCG/PDE activity*	Function	Environmentally responsive	refs	Rationale for the selection of protein as a bait in our yeast two-hybrid screen
PFLU_3650	AdrA-like	352	172-352		DCG (SE)	Synthesis of flagellar components/ regulation of cellulose/EPS synthesis	plant roots (Pf113, SE)	Zboralski and Filion, 2020 Muriel et al., 2019, Cowles et al. 2016	PFLU3650 shares a high degree of homology with the transmembrane GGDEF domain protein AdrA of P. fluorescens Pf0-1 and P. putida (70% and 62% identity, respectively). AdrA is involved in the regulation of cellulose synthesis by S. enterica at plants (1). In P. fluorescens F113, AdrA plays a role in the regulation of flagellar biosynthesis (2,3).
PFLU_5210	AwsR/DcgN	420	1-420		DGC (PAO1)	Biofilm formation	plant roots (Panteoa)/oxidative stress (PA14)	Bible et al., 2021	In the plant-associated g-proteobacterium Panteoa sp. YR343, the PFLU5210-ortholog DGC2884 is expressed in the presence of plant roots and is also involved in ESP production and biofilm formation (4).
PFLU_5127	-	395	1-395		DGC	Biofilm structure	uregulated in the rizhosphere (SBW25)	Little et al., 2019 Silby et al., 2009	Deletion of PFLU5127 shows a reduced ability to bind to root surfaces, suggesting a role at an early stage of biofilm formation (5). In P. aeruginosa, the deletion of the PFLU5127-ortholog PA0338 leads to an alteration of the overall structure of biofilms, with a failure to develop particular mushroom-like shapes (6). The role of PFLU5127 in biofilm formation has not yet been elucidated.
PFLU_4858	BifA	683	1-683		DCG/PDE	Biofilm formation	uregulated in the rizhosphere (SBW25)	Little et al., 2019 Silby et al., 2009	PFLU4858 (BifA) is a phosphodiesterase involved in biofilm formation in various Pseudomonas. In P. aeruginosa, BifA has opposite effects on biofilm and swarming ability (7). Similarly, in SBW25, the downregulation of bifA results in increased biofilm mass and decreased swarming motility (8). Deletion of BifA also results higher adhesion to wheat roots (5). Similar phenotype observed in P. putida,…
PFLU_1114	-	637	1-637		PDE	Unknown; Biofilm formation	uregulated in the rizhosphere (SBW25)	Little et al., 2019 Silby et al., 2009	The PFLU1114 gene is part of a plant environmental response regulon (5). Downregulation results in increased biofilm mass and structure (8). Deletion of PFLU1114 stimulates attachment at root surface (5).
PFLU_0458	DipA	894	1-894		PDE (PAO1)	Biofilm dispersal	-	Roy et al., 2012	In P. aeruginosa, DipA is involved in cell motility, cell attachment and biofilm dispersion (10,11). A dipA deletion mutant shows a reduced cell dispersal ability, highlighting its role in the transition from sessile to motile life in the late stage of the biofilm life cycle (6,9). In SBW25, a dipA mutant also exhibits a swarming defect and forms a compact biofilm suggesting a dispersal deficienc…
PFLU_4308	RbdA	820	1-820		PDE (PAO1)	Biofilm dispersal	-	Roy et al., 2012 Liu et al., 2018	RbdA has a characterized PDE activity in P. aeruginosa and has been shown to be important for biofilm dispersal (12)
PFLU_0263	RimA	259	1-259		PDE (SBW25)	Global control of translation	plant roots/oxidative stress (SBW25)	Little et al., 2016 Genga et al., 2020	PFLU0263 (RimA) is phosphodiesterase which plays a role in the global control of RNA translation (13). The downregulation of the rimABK regulon decreases biofilm formation and increases cell survival against acute exposure to reactive oxygen species (5,8).
PFLU_2031	RapA	589	1-589		PDE (Pf0-1, PAO1)	Biofilm formation and dissolution, cell adhesion regulation	Nutrient (Pi) depletion	Newel et al., 2011	PFLU2031 shows significant similarity to the phosphodiesterase RapA discovered in P. fluorescens Pf0-1 (87% identical amino acids). In Pf0-1, RapA regulates biofilm formation and breakdown through the release of the LapA adhesin from the cell surface in response to phosphate limitation (14, 15). Its role in SBW25, which lacks the Lap system, has yet to be identified.
PFLU_0988	Alg44	388	1-388		no (PliZ)	Polymer production and biofilm attachment	-	O'Neil et al., 2019	PFLU0988 encodes Alg44, a PilZ-containing protein that regulates the polymerization of alginate, an exopolysaccharide polymer that is widely present in Pseudomonas biofilms (16).
* activity expected regarding the presence of the specific signature domain is indicated in black;
Red indicates when the activity has been demonstrated; strains are indicated in brakets: Peudomonas fluorescens Pf0-1, pseudomonas aeruginosa PAO1, PA14 and Salmonella enterica (SE)
References
1	Cowles, K. N., Willis, D. K., Engel, T. N., Jones, J. B. & Barak, J. D. Diguanylate Cyclases AdrA and STM1987 Regulate Salmonella enterica Exopolysaccharide Production during Plant Colonization in an Environment-Dependent Manner. Appl Environ Microbiol 82, 1237-1248, doi:10.1128/AEM.03475-15 (2016).
2	Muriel, C. et al. The diguanylate cyclase AdrA regulates flagellar biosynthesis in Pseudomonas fluorescens F113 through SadB. Sci Rep 9, 8096, doi:10.1038/s41598-019-44554-z (2019).
3	Zboralski, A. & Filion, M. Genetic factors involved in rhizosphere colonization by phytobeneficial Pseudomonas spp. Comput Struct Biotechnol J 18, 3539-3554, doi:10.1016/j.csbj.2020.11.025 (2020).
4	Bible, A. N., Chang, M. & Morrell-Falvey, J. L. Identification of a diguanylate cyclase expressed in the presence of plants and its application for discovering candidate gene products involved in plant colonization by Pantoea sp. YR343. PLoS One 16, e0248607, doi:10.1371/journal.pone.0248607 (2021).
5	Little, R. H. et al. Differential Regulation of Genes for Cyclic-di-GMP Metabolism Orchestrates Adaptive Changes During Rhizosphere Colonization by Pseudomonas fluorescens. Frontiers in microbiology 10, 1089, doi:10.3389/fmicb.2019.01089 (2019).
6	Eilers, K. et al. Phenotypic and integrated analysis of a comprehensive Pseudomonas aeruginosa PAO1 library of mutants lacking cyclic-di-GMP-related genes. Frontiers in microbiology 13, 949597, doi:10.3389/fmicb.2022.949597 (2022).
7	Kuchma, S. L. et al. BifA, a cyclic-Di-GMP phosphodiesterase, inversely regulates biofilm formation and swarming motility by Pseudomonas aeruginosa PA14. J Bacteriol 189, 8165-8178, doi:10.1128/JB.00586-07 (2007).
8	Noirot-Gros, M.-F., Forrester, S., Malato, G., Larsen, P. E. & Noirot, P. CRISPR interference to interrogate genes that control biofilm formation in Pseudomonas fluorescens. Scientific Reports 9, 1-14 (2019).
9	Jimenez-Fernandez, A., Lopez-Sanchez, A., Calero, P. & Govantes, F. The c-di-GMP phosphodiesterase BifA regulates biofilm development in Pseudomonas putida. Environ Microbiol Rep 7, 78-84, doi:10.1111/1758-2229.12153 (2015).
10	Roy, A. B., Petrova, O. E. & Sauer, K. The phosphodiesterase DipA (PA5017) is essential for Pseudomonas aeruginosa biofilm dispersion. J Bacteriol 194, 2904-2915, doi:10.1128/JB.05346-11 (2012).
11	Cai, Y. M. et al. Differential impact on motility and biofilm dispersal of closely related phosphodiesterases in Pseudomonas aeruginosa. Sci Rep 10, 6232, doi:10.1038/s41598-020-63008-5 (2020).
12	Liu, C. et al. Insights into Biofilm Dispersal Regulation from the Crystal Structure of the PAS-GGDEF-EAL Region of RbdA from Pseudomonas aeruginosa. J Bacteriol 200, doi:10.1128/JB.00515-17 (2018).
13	Grenga, L. et al. Control of mRNA translation by dynamic ribosome modification. PLoS genetics 16, e1008837, doi:10.1371/journal.pgen.1008837 (2020).
14	Newell, P. D., Boyd, C. D., Sondermann, H. & O'Toole, G. A. A c-di-GMP effector system controls cell adhesion by inside-out signaling and surface protein cleavage. PLoS Biol 9, e1000587, doi:10.1371/journal.pbio.1000587 (2011).
15	Monds RD, Newell PD, Gross RH, O'Toole GA. Phosphate-dependent modulation of c-di-GMP levels regulates Pseudomonas fluorescens Pf0-1 biofilm formation by controlling secretion of the adhesin LapA. Mol Microbiol. 2007 Feb;63(3):656-79. doi: 10.1111/j.1365-2958.2006.05539.x. PMID: 17302799.
16	Merighi, M., Lee, V. T., Hyodo, M., Hayakawa, Y. & Lory, S. The second messenger bis-(3'-5')-cyclic-GMP and its PilZ domain-containing receptor Alg44 are required for alginate biosynthesis in Pseudomonas aeruginosa. Molecular microbiology 65, 876-895, doi:10.1111/j.1365-2958.2007.05817.x (2007).

### Sheet: SBW25_GGDEF
Gene ID	Gene name	Protein ID	Protein name	Size (AA)	Domains	DCG activity*	Function	References
PFLU_RS00425	PFLU_0085	C3K6T5	DgcP	684		Confirmed	Biofilms in SBW25 DWspR, AwsR and MwsR	https://dx.doi.org/10.7554%2FeLife.07074
PFLU_RS00925	PFLU_0183	C3KBT3	FwsR	335		Potential	Fast Wrinkly Spreader phenotype	https://dx.doi.org/10.7554%2FeLife.07074
PFLU_RS03060	PFLU_0621	C3K6X0	GcbA	556		Confimed	PleD-familly TCR, Biofilm (PA); Motility Pfl01	doi: 10.1074/jbc.M704702200
PFLU_RS04750	PFLU_0956	C3KDE3	GcbC (wsp)	496		Confirmed (Pf01)	Biofilms in SBW25 Wrinkly Spreader phenotype DWsp, Aws and Mws	https://dx.doi.org/10.7554%2FeLife.07074 doi: 10.1128/JB.05483-11
PFLU_RS06060	PFLU_1225	C3KE16	WspR	333		Confirmed (SBW25)	Wrinkly Spreader phenotypeTCS response regulator; Bioflim formation	PubMed ID: 18366254
PFLU_RS11595	PFLU_2361	C3K959	-	348		Potential	-	-
PFLU_RS12735	PFLU_2606	C3K9L4	-	335		Potential	-	-
PFLU_RS13490	PFLU_2764	C3KAX1	SadC-like	388		Potential	-	-
PFLU_RS15860	PFLU_3255	C3KCY3	-	376		Potential	-	-
PFLU_RS16830	PFLU_3448	C3KCF7	wsp	388		Confirmed (PA)	Biofilms in SBW25 DWsp, Aws and Mws	https://dx.doi.org/10.7554%2FeLife.07074
PFLU_RS17410	PFLU_3571	C3K7X1	wsp	547		Confirmed (PA)	Biofilms in SBW25 DWsp, Aws and Mws	https://dx.doi.org/10.7554%2FeLife.07074
PFLU_RS17800	PFLU_3650	C3JXM1	AdrA (DgcC)	352		Confirmed (SE)	Regulate Exopolysaccharide Production during Plant Colonization/positive effector of cellulose biosynthesis Regulates flagellar biosynthesis in P.fluorescens F113	https://pubmed.ncbi.nlm.nih.gov/11260463/ https://pmc.ncbi.nlm.nih.gov/articles/PMC4751842/ https://doi.org/10.1038/s41598-019-44554-z
PFLU_RS18040	PFLU_3699	C3JXR7	-	304		No	-	-
PFLU_RS18325	PFLU_3760	C3JY16	-	302		Confirmed (PA)	Bioflim formatiom	doi:10.1128/JB.00586-07
PFLU_RS20120	PFLU_4116	C3JZK4	-	521		Potential	-	-
PFLU_RS21130	PFLU_4306	C3J054	wsp	315		Confirmed (PA)	Biofilms in SBW25 DWsp, Aws and Mws	https://dx.doi.org/10.7554%2FeLife.07074
PFLU_RS22540	PFLU_4600	C3JZH6	GcbB	801		Confimed (Pf01)	Biofilm	https://journals.asm.org/doi/10.1128/jb.05483-11
PFLU_RS23435	PFLU_4782	C3K0C7	AdrA-like	352		Potential	-	-
PFLU_RS25155	PFLU_5127	C3K1T4	-	395		Potential	-	-
PFLU_RS25575	PFLU_5210	C3K217	AwsR/DgcN/YfiN	420		Confirmed (PA)	Alternate WS Phenotype YfiN (interact with B and R)/TbpB)	http://www.pseudomonas.com/orthologs/list?id=1468328
PFLU_RS2+A1:I227615	PFLU_5608	C3K357	-	436		Potential	-	-
* activity expected regarding the presence of the specific signature domain is indicated in black;
In red when the activity has been demonstrated; strains are indicated in brakets: Peudomonas fluorescens Pf0-1, pseudomonas aeruginosa PAO1, PA14 and Salmonella enterica (SE)

### Sheet: SBW25_dual GGDEF_EAL
Gene ID	Gene name	Protein ID	Protein name	Size (AA)	Domains	Activity*	Phenotypes	References
PFLU_RS00935	PFLU_0185	C3KBT5	DgcH	662		DGC (Pf0-1)	Biofilm formation and production pf Psl exopolysaccharide	https://pubmed.ncbi.nlm.nih.gov/31444209/
PFLU_RS02265	PFLU_0458	C3KCP2	DipA	894		PDE (PA14)	Biofilm Dipersion induced phenotype phosphodiesterase in PA; wsp in Wsp, Aws and Mws triple mutant in SBW25	http://dx.doi.org/10.1128/JB.05346-11
PFLU_RS05360	PFLU_1081	C3K7H6	-	778		PDE	-	-
PFLU_RS05370	PFLU_1083	C3K7H8	-	782		PDE	-	-
PFLU_RS05520	PFLU_1114	C3K8Y1	-	637		PDE	-	-
PFLU_RS06660	PFLU_1349	C3K8Z9	SwsR	759		DCG/PDE	WspR and AwsR independent WS phenotype	https://dx.doi.org/10.7554%2FeLife.07074
PFLU_RS09975	PFLU_2031	C3K5S5	RapA	589		PDE confirmed (Pf0-1 and PA)	homologous to RapA (pf0-1), GGDEF domain has a regulatory role on PDE; Controls Cell Adhesion (LapADG)	https://pubmed.ncbi.nlm.nih.gov/17302799/
PFLU_RS13445	PFLU_2753	C3KAW1	MucR	698		Bifunctional (PAO1)	Regulates alginate biosynthesis
PFLU_RS16810	PFLU_3444	C3KCF3	-	857		DCG/PDE	-	-
PFLU_RS20590	PFLU_4198	C3JZU2	-	1100		DCG/PDE	-	-
PFLU_RS21140	PFLU_4308	C3K056	RbdA	820		PDE (PA14)	Modulation of biofilm dispersal	https://www.ncbi.nlm.nih.gov/pmc/articles/PMC3008239/
PFLU_RS23815	PFLU_4858	C3JZ87	BifA	683		PDE (PA14)	Inversely Regulates Biofilm Formation and Swarming	https://journals.asm.org/doi/10.1128/jb.00586-07
PFLU_RS26190	PFLU_5329	C3K2D2	MwsR/MorA	1283		Bifunctional (SBW25)	WspR and AwsR independent pathway to WS phenotype	https://dx.doi.org/10.7554%2FeLife.07074
PFLU_RS27540	PFLU_5593	C3K342	RmcA	1247		PDE	doi: https://doi.org/10.1101/2020.06.26.174680
PFLU_RS28055	PFLU_5698	C3K3E5	wsp	701		DCG/PDE	WS phenotype in DWsp, Aws and Mws	https://dx.doi.org/10.7554%2FeLife.07074
PFLU_RS29340	PFLU_5960	C3K450	-	554		DCG/PDE	-	-
PFLU_RS29895	PFLU_6074	C3K4G0	RccA	975		DCG/PDE	Adaptative response in the rizhosphere; Swarming	doi: 10.3389/fmicb.2019.01089
* activity expected regarding the presence of the specific signature domain is indicated in black;
In red when the activity has been demonstrated; strains are indicated in brakets: Peudomonas fluorescens Pf0-1, pseudomonas aeruginosa PAO1, PA14

### Sheet: SBW25_EAL
Gene ID	Gene name	Protein ID	Protein name	Size (AA)	Domains	PDE activity*	Biological activity	References
PFLU_RS01300	PFLU_0263	C3K4J1	RimA	259		Confirmed (SBW25)	Regulate RimK, an ATP-dependent glutamyl ligase, target RpsF (cdG involved). Environmentally induced	https://doi.org/10.1371/journal.pgen.1008837
PFLU_RS07895	PFLU_1604	C3K4W8	RocR	399		Confirmed (PA)	Swarming	https://pubmed.ncbi.nlm.nih.gov/30034764/
PFLU_RS08570	PFLU_1743	C3K7K4	-	387		Confirmed (BS)	Homologous to B. subtilis YukI, C-terminal	https://pubmed.ncbi.nlm.nih.gov/19244251/
PFLU_RS14595	PFLU_2994	C3KA85	-	524		Potential	-	-
PFLU_RS15265	PFLU_3130	C3KBD8	-	409		Potential	-	-
PFLU_RS17260	PFLU_3540	PFLU3540	-	709		Potential	-	-
* activity expected regarding the presence of the specific signature domain is indicated in black;
In red when the activity has been demonstrated; strains are indicated in brakets: Peudomonas fluorescens Pf0-1, pseudomonas aeruginosa PAO1, PA14 and B. subtilis (BS)

### Sheet: SBW25_PilZ
Gene ID	Gene name	Protein ID	Protein name	Size (AA)	Domains	Expected activity	Refs
PFLU_RS04905	PFLU_0988	C3K7H6	Alg-44	388		C-di-GMP receptors; alginate biosynthesis	https://www.ncbi.nlm.nih.gov/pmc/articles/PMC4432266/
PFLU_RS07735	PFLU_1571	C3K4W3	-	194		-	-
PFLU_RS07790	PFLU_1582	C3K5H6	HapZ	98		binds to ans regulates the HK SagS; regulates late stage biofilm	https://www.ncbi.nlm.nih.gov/pmc/articles/PMC4965561/
PFLU_RS23210	PFLU_4738	C3K0R6	YcgR	249		Pilus assembly, T3SS_YcgR	https://www.ncbi.nlm.nih.gov/pmc/articles/PMC6970932/
PFLU_RS26120	PFLU_5315	C3K2B8	-	381		Metal dependent phosphohydrolases; Phosphodiesterases	-
PFLU_RS26215	PFLU_5334	C3K2D7	-	122		PilZ dmain	-
PFLU_RS01480	PFLU_0302	P58934	WssC	739		PilZ dmain	https://www.ncbi.nlm.nih.gov/pmc/articles/PMC6970932/
