## SupplementaryTables S1-7, Movies S1-2 for "A network perspective on the role of c-di-GMP-associated protein complexes in biofilm formation": Table S4.xlsx

### Sheet: Targets and g_BLOCK synthesis
	c-di-GMP binding proteins in blue
Block backbone	GATTACGAATTCTAAAGATCTTTGACAGCTAGCTCAGTCCTAGGTATAATACTAGTNNNNNNNNNNNNNNNNNNNNGTTTTAGAGCTAGAAATAGCAAGTTAAAATAAGGCTAGTCCGTTATCAACTTGAAAAAGTGGCACCGAGTCGGTGCTTTTTTTGAAGCTTGGGCCCGAACAAAAACTCATCTCAGAAGAGGATCTGAATAGCGCCGTCGACCATCATCAT
PFLU0007	ATGGGTGGGTTGACGTTTCT
PFLU0085	GTATTTCTCTTTCCAGCGCT
PFLU0122	TTGATGCTGTTCAAAGGGTT
PFLU0147	CACAGCAGATACCGAGTCCG
PFLU0185	GCCCCGCCCACCGGGCACCT
PFLU0263	GGTGAGTGAAAGGGGGAAGT
PFLU0458	GCCGCCATTCGGGCGACATC
PFLU0503	CGGTTTTTACTGGCGTGGGC
PFLU0610	CAGGCTGACAGTAAAACCTA
PFLU0621	ACGGCTGGGGTCTTCTGGCT
PFLU0956	GTGCAGGTGCGGTACGAACA
PFLU0988	TGGACTACGTTGGCATTTAC
PFLU1081	CGATACGGGTTTGGAACGTG
PFLU1083	GCACACTGGCGACCCGCGCC
PFLU1114	TGACTGAATCCGGGGTCATA
PFLU1225	CACCATGGCGGCGTTTTCGT
PFLU1349	GTGCCCGCTCTCTGGAAGTT
PFLU1405	AGCAGAAGCGAAGCGTGGCA
PFLU1438	GCCCAACAAGCCGACCCCGA
PFLU1563	TTGGTCAGCGACGACGTCAG
PFLU1571	CGTCGATACGGTAGTATTCG
PFLU1582	CATCGGCATCCACACGCATG
PFLU1604	CGCTCCTTTGGTAGCGCTGC
PFLU1686	AGGACGAACTTGGCGATAAC
PFLU1743	AACGGCTGGAAGCAGGCAAG
PFLU1788	CTGTCCTTGCCCGAGCCGGA
PFLU1795	CGGCGGCAAGCGTGGAAGCC
PFLU1863	ATTTCGCCCAACAGCGACAA
PFLU1955	TGAGCAGCAGGGATGCAGCA
PFLU2031	CCCAGTGCATTCAGCTGTTC
PFLU2267	GCAATGGGCCTGTCCCTGAA
PFLU2361	GGCCTGAGCTTCACATTAGC
PFLU2428	GGTTGACCGGTGATTTGCAG
PFLU2441	GCGGGCCCCTGGGGGGCAGA
PFLU2496	TCATCACAAGCTAGCTAGCC
PFLU2533	TACGCATTGCCAACGACACA
PFLU2597	CAGGGCAATGTGGGAAGCGT
PFLU2606	CGCTGTCGGGCTGGCTCGGA
PFLU2751	GACGGATGAAAGGTCCGGAC
PFLU2753	AGCGAAATCACGACCAGTGA
PFLU2764	TGATTCGACTGCCACGACAA
PFLU2882	CGTTTTCGCCTGGATTGCAT
PFLU2994	CGCGGGCCGTTGACGGTGAG
PFLU3130	CAACAGCGTCGCGGGTTGGC
PFLU3192	TGCGAACAGCAGGCAAAGCC
PFLU3444	ACGATAGGAGCGAGAGAGTT
PFLU3448	GTGAGTGCCAAAATCGTAGG
PFLU3571	GGTCAGGTGACTGCGCAGGC
PFLU3600	TGCTGCTGGGCAGTGATCGG
PFLU3650	CCGTGAAGCGAGCGGAAGTC
PFLU3699	CCAGCGGTGGGGCTTGAGCA
PFLU3714	ACAACGTTCAGCCAGGAGCA
PFLU3936	CGTGTACGGCTTTTGCAGTG
PFLU4159	CGAGAGGACAGCGTTCGGGG
PFLU4306	TAGGTGTTTTCATAAGCGAT
PFLU4308	AGCGGACTCTCGGAACGCCA
PFLU4600	GCCGTTCGCCCGAAAATCCT
PFLU4802	GTAGATCGCCTCGACCGAAA
PFLU4858	GGGCATCGCTGGCCACGGCC
PFLU4971	GTCCAGGCAGCGTGTCATGG
PFLU5127	GGCTAAAGGTTGATGGCTTT
PFLU5210	GCGCAGCGTCGGTCGCACCT
PFLU5329	GGGAGTTGGCGGCGTGACTT
PFLU5498	GTCGATATTCTTCAGGTTGT
PFLU5608	ACAGCGGACACGCGCGACAA
PFLU5698	GATCCGCCATCGCCTAGGTG
PFLU5711	GGGTAGGGCGCTGAGTAAAA
PFLU6028	CAGCCCATCGCCCAGGCGCG
PFLU6092	TGCCGACGGCAGCCCCTTCC
