## SupplementaryTables S1-7, Movies S1-2 for "A network perspective on the role of c-di-GMP-associated protein complexes in biofilm formation": Table S5.xlsx

### Sheet: data
	Functional category	gene target	BioVolume (um3) - BV				Biomass um3/um2 - BM				Max surface thickness bioVolume(um) - MX				Mean surface thickness bioVolume(um) - MS				Roughness Coefficient biomass - R				Submerged biofilm on pegs -SBP			Swarming - SW			Amyloid fibers - AMF
			Ave	Log2Fold	FC	P-value	Ave	Log2Fold	FC	P-value	Ave	Log2Fold	FC	P-value	Ave	Log2Fold	FC	P-value	Ave	Log2Fold	FC	P-value	log2Fold	FC	P-value	Ave Log2Fold	FC	Pval comb**	Ave Log2Fold	FC	Pval comb**
In Network	signal transduction	PFLU0007	90436.9	-4.4481	0.0458131	9.85207e-13	0.62918	-4.45923	0.045461	1.79616e-12	65.0037	-0.216336	0.860748	0.107282	25.9219	-0.21175	0.863489	0.00617772	15.5144	0.412042	1.33057	0.00058857	-1.79101	0.28897	0.0298918	-1.59276	0.331536	0.00246229	0.709813	1.63559	0.0002365
In Network	c-di-GMP signaling	PFLU0085	231616	-3.09134	0.117331	4.86985e-11	1.63212	-3.08403	0.117928	1.00555e-10	72.5155	-0.0585694	0.960216	0.507061	20.5454	-0.547107	0.684391	4.16408e-07	12.5688	0.108281	1.07794	0.549127	-0.0668007	0.954753	0.733547	0.348503	1.27324	0.00194	0.605096	1.52108	1.752e-07
In Network	transcription regulation	PFLU0122	906490	-1.12279	0.459205	4.67468e-05	6.35011	-1.12399	0.458823	4.84717e-05	81.8714	0.1165	1.0841	0.289395	28.7054	-0.0645993	0.956211	0.267374	11.1655	-0.0625219	0.957589	0.59715	-0.86178	0.550273	0.0320696	-4.4128	0.0469478	6.359e-10	NP	NP*	-
In Network	adhesion/toxicity	PFLU0147	166129	-3.57078	0.0841565	1.73058e-13	1.16111	-3.57527	0.0838952	4.53728e-13	88.5188	0.229126	1.17212	0.00631316	24.3235	-0.303573	0.810243	7.80024e-05	17.4539	0.58198	1.4969	0.000140774	-0.656708	0.634324	0.00723	-1.32085	0.4003	0.0005655	0.800249	1.7414	3.509e-09
In Network	c-di-GMP signaling	PFLU0263	369925	-2.41585	0.187395	2.84766e-08	2.61424	-2.40438	0.18889	4.15268e-08	59.37	-0.347125	0.786149	0.00156301	23.2917	-0.36611	0.775872	1.66239e-05	9.41818	-0.308048	0.807734	0.0205755	1.34129	2.53378	7.70908e-06	0.137504	1.1	0.14833	-0.168467	0.889788	0.255707
In Network	c-di-GMP signaling	PFLU0458	3.60665e+06	0.869507	1.82704	1.02198e-09	25.0305	0.854846	1.80857	1.86138e-09	54.374	-0.473941	0.719995	0.000145563	26.9651	-0.154832	0.898237	0.0100275	7.75248	-0.588838	0.664878	0.000557095	-3.34299	0.0985507	1.32969e-05	-1.30296	0.405295	7.934e-09	-1.59838	0.330247	2.343e-15
In Network	signal transduction	PFLU0503	4.72121e+06	1.258	2.39164	4.41545e-15	33.1651	1.26082	2.39632	2.01861e-14	84.0767	0.154847	1.1133	0.0139589	34.5988	0.204799	1.15253	0.000116933	10.8622	-0.102249	0.93158	0.354907	1.34743	2.54458	0.0231702	-3.06096	0.119828	1.575e-09	1.22013	2.32967	1.691e-09
In Network	signal transduction	PFLU0610	1.97076e+06	-0.00240095	0.998337	0.994301	13.7324	-0.0112625	0.992224	0.972085	65.6407	-0.202268	0.869183	0.0982511	26.3152	-0.190029	0.876588	0.0185159	9.7751	-0.254384	0.838345	0.0690486	1.52512	2.87811	0.0432747	-0.338712	0.790747	0.002653	-0.0110982	0.992337	0.3395
In Network	c-di-GMP signaling	PFLU0621	210048	-3.23236	0.106405	1.96666e-11	1.47011	-3.23484	0.106222	3.92658e-11	74.4001	-0.0215532	0.985171	0.819832	28.2683	-0.0867414	0.941647	0.150714	13.6608	0.228472	1.17159	0.0593543	0.253064	1.19174	0.20588	-0.693773	0.618235	0.00336	-0.340885	0.789557	6.921e-06
In Network	c-di-GMP signaling	PFLU0956	230332	-3.09937	0.11668	9.58254e-11	2.36015	-2.5519	0.170531	4.31461e-08	54.3712	-0.474017	0.719957	0.000162568	21.9682	-0.450511	0.731784	5.33909e-05	10.7541	-0.116676	0.92231	0.401138	0.0354034	1.02484	0.953807	-0.186067	0.878999	0.48241	0.789949	1.72901	3.654e-05
In Network	c-di-GMP signaling	PFLU0988	80625.8	-4.61377	0.040843	1.70883e-12	0.577156	-4.58374	0.041702	4.36768e-12	58.77	-0.36178	0.778204	0.000749578	20.9379	-0.519809	0.697464	1.27143e-06	11.6383	-0.00268435	0.998141	0.98227	-0.0541408	0.963168	0.823207	-0.657319	0.634055	7.486e-06	-1.14564	0.45199	1.8963e-06
In Network	c-di-GMP signaling	PFLU1114	4.12793e+06	1.06426	2.0911	3.90288e-05	28.6655	1.05047	2.07121	4.39003e-05	136.672	0.855787	1.80975	1.24304e-06	36.9329	0.298983	1.23028	0.000161088	16.3271	0.485699	1.40026	0.00258966	-1.17904	0.441645	0.00189099	0.0258092	1.01805	0.90032	-1.18954	0.438442	2.574e-16
In Network	c-di-GMP signaling	PFLU1225	1057520	-0.900468	0.535713	9.14596e-07	7.42661	-0.898068	0.536605	1.3329e-06	57.4943	-0.393439	0.761313	0.00145496	25.4774	-0.236705	0.848682	0.0794187	12.0177	0.0435906	1.03068	0.835597	-2.0948	0.234101	5.69821e-05	0.24014	1.18111	0.10789	NP	NP*	-
In Network	transport/membrane	PFLU1405	496244	-1.99203	0.251385	8.90857e-11	3.49904	-1.98381	0.252821	2.05434e-10	64.3828	-0.230182	0.852527	0.0400872	26.2706	-0.192475	0.875103	0.00385965	10.0685	-0.211719	0.863508	0.134579	-1.05265	0.482083	0.000366862	0.862007	1.81756	0.00266	-0.313909	0.804459	0.004037
In Network	signal transduction	PFLU1438	351554	-2.48934	0.178088	5.0852e-10	2.49036	-2.47442	0.179939	9.93665e-10	58.7557	-0.362129	0.778015	0.000744941	25.5211	-0.234231	0.850138	0.00231309	11.8592	0.024445	1.01709	0.831919	-1.00153	0.499469	7.08415e-05	-0.319491	0.801353	0.12313	0.728222	1.6566	1.684e-05
In Network	DNA transaction	PFLU1563	752801	-1.39081	0.38135	3.65604e-11	5.25463	-1.39718	0.37967	8.1678e-11	68.4952	-0.140857	0.90698	0.132599	26.4417	-0.183107	0.880804	0.00974111	11.1272	-0.0674725	0.954308	0.593393	0.417416	1.33553	0.283776	-2.21042	0.216072	4.643e-08	1.99028	3.97315	2.356e-12
In Network	adhesion/toxicity	PFLU1686	3527034	0.837302	1.78671	0.00359476	24.8182	0.842556	1.79322	0.00364429	82.5154	0.127804	1.09263	0.777893	30.5472	0.0251181	1.01756	0.955011	9.63786	-0.274783	0.826575	0.0555136	-0.40879	0.753255	0.339062	-0.390107	0.763073	0.342016	1.40849	2.6546	7.48595e-06
In Network	other metabolism	PFLU1788	3.63999e+06	0.882782	1.84393	1.35655e-10	25.4448	0.878527	1.8385	3.89735e-10	70.6196	-0.0967911	0.935111	0.235549	27.6435	-0.118985	0.920835	0.0353166	8.86983	-0.394589	0.760706	0.00573998	1.24502	2.37022	0.039469	0.887931	1.85052	0.00418213	-0.663343	0.631413	3e-05
In Network	transport/membrane	PFLU1795	2.85914e+06	0.534429	1.44837	0.0452358	20.1074	0.538885	1.45285	0.0442859	55.0058	-0.457276	0.72836	0.000273062	25.7895	-0.21914	0.859077	0.00450129	8.55044	-0.447498	0.733314	0.00317541	1.1921	2.28485	0.0124529	0.313138	1.24241	0.289814	-1.93201	0.262065	1.268e-09
In Network	transcription regulation	PFLU1863	4698770	1.25113	2.38028	1.03054e-12	32.5894	1.23556	2.35473	2.1409e-12	106.53	0.496325	1.41062	0.000267524	34.4625	0.199103	1.14798	0.00062319	14.9778	0.361256	1.28454	0.00152033	2.04704	4.13258	0.022475	-0.551378	0.682368	0.217901	-0.00499594	0.996543	0.00219
In Network	transport/membrane	PFLU1955	393779	-2.3257	0.199478	9.99098e-08	2.7772	-2.31714	0.200665	1.29929e-07	76.9032	0.0261858	1.01832	0.716598	24.6052	-0.286964	0.819625	0.000318728	13.5272	0.214298	1.16014	0.0499069	-0.249844	0.840987	0.225774	-0.0234412	0.983883	0.88801	0.132564	1.09624	3.169e-14
In Network	c-di-GMP signaling	PFLU2031	1489975	-0.405865	0.754783	0.0022124	10.4143	-0.410284	0.752475	0.00191171	82.5006	0.127547	1.09243	0.343706	28.3111	-0.0845574	0.943074	0.105295	11.7565	0.011896	1.00828	0.929872	-0.269654	0.829518	0.539886	-1.93622	0.261301	7.259e-06	-0.216135	0.860869	2.716e-09
In Network	signal transduction	PFLU2267	3.80404e+06	0.946378	1.92703	5.53076e-07	26.757	0.951071	1.93331	8.03482e-07	88.7785	0.233352	1.17556	0.00874957	29.0137	-0.0491909	0.966478	0.48042	11.7083	0.00596383	1.00414	0.958063	0.67441	1.59594	0.231464	-0.495987	0.709076	0.253075	-1.56075	0.338975	2.779e-08
In Network	c-di-GMP signaling	PFLU2361	3578074	0.85803	1.81256	2.35904e-12	24.8853	0.846449	1.79807	7.45761e-12	61.002	-0.308001	0.80776	0.00794423	27.3871	-0.132429	0.912294	0.00737112	8.31479	-0.487816	0.713104	0.000686698	2.31856	4.98835	0.00367433	-1.35604	0.390653	4e-05	-0.738928	0.599184	1e-05
In Network	adhesion/toxicity	PFLU2428	298039	-2.72758	0.150979	9.90872e-12	2.0724	-2.73947	0.14974	2.32396e-11	61.2656	-0.301782	0.81125	0.00844743	25.5673	-0.231627	0.851674	0.00264725	10.7892	-0.111982	0.925316	0.343562	-0.282406	0.822219	0.419595	-0.362277	0.777936	0.15044	-1.10602	0.464575	1.896e-10
In Network	transcription regulation	PFLU2441	2490685	0.335389	1.26172	0.0181098	17.3485	0.325969	1.25351	0.0193019	65.6399	-0.202285	0.869173	0.0362961	31.3036	0.0604069	1.04276	0.45674	11.1387	-0.0659902	0.955289	0.578558	0.551931	1.46605	0.510263	-1.79439	0.288293	0.012219	-1.64774	0.319139	1.45e-12
In Network	signal transduction	PFLU2496	1928270	-0.0338463	0.976813	0.497074	13.5442	-0.0311661	0.978629	0.559657	88.1338	0.222837	1.16703	0.0263929	29.4928	-0.0255636	0.982437	0.578557	9.81556	-0.248425	0.841815	0.0532122	0.734739	1.6641	0.172133	-1.54619	0.342413	0.15074	0.137494	1.09999	0.27612
In Network	signal transduction	PFLU2533	4040805	1.03349	2.04697	3.67077e-06	27.6958	1.00082	2.00114	3.7276e-06	127.102	0.751058	1.68303	2.81036e-08	32.32	0.106501	1.07661	0.0157667	13.8064	0.243769	1.18408	0.0228607	2.01159	4.03226	0.0305565	0.280121	1.2143	0.15667	-0.577754	0.670006	9.311e-08
In Network	adhesion/toxicity	PFLU2597	2223600	0.171744	1.12642	0.00430512	15.5444	0.167553	1.12315	0.00881475	80.0221	0.0835397	1.05961	0.286453	33.4256	0.155028	1.11344	0.00489252	15.4119	0.402479	1.32178	0.00316812	1.56857	2.96611	0.0433741	-0.397966	0.758928	1.11146	-0.540841	0.68737	0.00011
In Network	transport/membrane	PFLU2751	2163175	0.131997	1.09581	0.0215246	15.1196	0.127578	1.09246	0.0355544	62.5165	-0.272622	0.827813	0.0055776	32.8167	0.128507	1.09316	0.0200853	11.6648	0.000596875	1.00041	0.995055	1.61089	3.05441	0.0411433	-0.807945	0.571195	0.02737	-1.16241	0.446765	2.303e-12
In Network	c-di-GMP signaling	PFLU2753	635699	-1.63474	0.322029	1.20379e-06	4.42007	-1.6467	0.319369	1.1753e-06	66.8762	-0.175366	0.885543	0.0570052	27.1024	-0.147502	0.902812	0.0302371	11.5456	-0.0142184	0.990193	0.897838	-0.479089	0.71743	0.17437	-0.280543	0.823281	0.00023	-1.30989	0.403351	2.673e-11
In Network	adhesion/toxicity	PFLU2882	3747780	0.924883	1.89853	9.66207e-12	26.2657	0.924336	1.89781	1.79384e-11	63.76	-0.244207	0.84428	0.0071892	27.6181	-0.120309	0.919991	0.024449	7.51842	-0.633066	0.644805	0.000302975	-0.0825106	0.944413	0.742496	0.473676	1.38864	0.00213	-0.851724	0.554122	8.759e-09
In Network	adhesion/toxicity	PFLU3192	3184800	0.690049	1.61334	0.0033327	22.4713	0.69924	1.62365	0.00252169	95.0102	0.331224	1.25808	0.000344372	33.2965	0.149444	1.10914	0.030376	15.547	0.415068	1.33336	0.00117693	0.835544	1.78453	0.00765124	-0.771905	0.585643	0.233445	0.0125572	1.00874	0.4543
In Network	c-di-GMP signaling	PFLU3448	1.85806e+06	-0.0873583	0.941245	0.134774	13.0226	-0.0878292	0.940937	0.155734	73.76	-0.0340201	0.976695	0.6549	29.0464	-0.0475634	0.967569	0.350948	12.1683	0.0615628	1.0436	0.554837	0.619711	1.53657	0.180396	-1.13039	0.456792	0.00015	0.469945	1.38506	0.00207
In Network	c-di-GMP signaling	PFLU3571	3.65312e+06	0.887977	1.85058	3.98948e-11	25.6465	0.889915	1.85307	1.37872e-10	61.8694	-0.287634	0.819245	0.0118316	28.1789	-0.0913087	0.938671	0.0752746	8.37976	-0.476587	0.718676	0.00190971	-0.773967	0.584807	0.0843789	-0.588751	0.664918	0.14578	-3.0129	0.123887	1.48e-20
In Network	DNA transaction	PFLU3600	3.3886e+06	0.779537	1.71658	0.00134107	23.7572	0.779522	1.71656	0.00138834	70.6365	-0.0964454	0.935335	0.231864	29.2064	-0.0396419	0.972896	0.478333	10.7633	-0.115449	0.923095	0.317121	0.991514	1.98827	0.0423364	-0.269883	0.829387	0.622715	-0.041814	0.971433	0.84529
In Network	c-di-GMP signaling	PFLU3650	1.64067e+06	-0.266866	0.831123	0.00059879	11.5125	-0.26564	0.83183	0.000921072	66.8815	-0.175253	0.885612	0.0901491	26.4753	-0.181278	0.881921	0.00738546	9.63484	-0.275235	0.826316	0.0441367	-0.429022	0.742765	0.168882	0.00152747	1.00106	0.13915	-3.07462	0.118699	5.249e-22
In Network	transcription regulation	PFLU3714	3104800	0.653347	1.57281	1.97518e-08	22.0496	0.671909	1.59318	1.33973e-08	51.2374	-0.55966	0.678462	5.79452e-05	24.9817	-0.265055	0.832167	0.000431052	8.01034	-0.541632	0.686993	0.00115481	0.508056	0.187801	1.13903	-0.927009	0.525948	0.00778226	-0.137152	0.909313	0.00197
In Network	transport/membrane	PFLU3936	2042220	0.0489849	1.03454	0.551416	14.2959	0.04676	1.03294	0.585186	81.8749	0.116563	1.08415	0.170561	35.3631	0.23632	1.17798	0.0622343	14.6406	0.32841	1.25563	0.0554224	0.493327	1.40769	0.203217	0.0252537	1.01766	0.867538	0.650442	1.56965	0.00693
In Network	transport/membrane	PFLU4159	2238476	0.181363	1.13396	0.00134243	15.6726	0.179402	1.13241	0.00214912	82.0148	0.119025	1.086	0.259008	33.2706	0.148324	1.10828	0.00262912	11.1684	-0.0621437	0.95784	0.551919	0.0939515	1.06729	0.708681	-1.32249	0.399843	0.0166109	0.122855	1.08889	0.64539
In Network	c-di-GMP signaling	PFLU4306	5.44351e+06	1.46338	2.75755	5.92138e-15	37.3518	1.43233	2.69883	1.2111e-13	105.616	0.483893	1.39851	3.27123e-05	38.4328	0.356413	1.28024	2.42021e-06	11.7659	0.0130408	1.00908	0.909758	1.22967	2.34513	0.000507891	-1.04568	0.484416	0.00028	-0.311687	0.805699	0.06462
In Network	c-di-GMP signaling	PFLU4308	2041610	0.0485539	1.03423	0.358115	14.3997	0.0571965	1.04044	0.279915	65.012	-0.216153	0.860858	0.0828817	30.9103	0.0421621	1.02966	0.337224	9.77753	-0.254026	0.838553	0.0659282	0.061172	1.04331	0.910925	0.437001	1.35379	0.369569	0.337545	1.2636	0.00116
In Network	c-di-GMP signaling	PFLU4600	4539854	1.20149	2.29977	2.52805e-11	31.631	1.19249	2.28548	1.26797e-11	101.509	0.426681	1.34414	0.000823265	33.0175	0.137307	1.09985	0.0135001	10.9075	-0.0962497	0.935462	0.411489	0.925707	1.89961	0.0494527	-3.39989	0.0947396	0.0349485	0.000867034	1.0006	0.09499
In Network	transcription regulation	PFLU4802	2.55932e+06	0.374609	1.29649	0.0797003	17.8548	0.367468	1.29009	0.0809102	81.8948	0.116913	1.08441	0.246424	30.5739	0.0263754	1.01845	0.613788	10.4966	-0.151644	0.900224	0.20155	0.310637	0.806285	0.221374	-1.58956	0.332273	0.00433394	0.502338	1.41651	0.0316
In Network	c-di-GMP signaling	PFLU4858	4.8435e+06	1.2949	2.4536	7.24555e-14	33.8788	1.29154	2.44789	6.87369e-14	113.756	0.591015	1.50631	4.81373e-05	35.4131	0.23836	1.17965	9.08831e-05	11.9314	0.0331955	1.02328	0.748823	3.76502	13.5951	3.1841e-05	-4.15612	0.0560897	2.513e-11	-1.38435	0.383063	1.08517e-06
In Network	signal transduction	PFLU4971	2040745	0.0479425	1.03379	0.520661	14.3963	0.0568516	1.04019	0.466294	73.7563	-0.034093	0.976646	0.730436	34.3417	0.19404	1.14396	0.010845	13.242	0.183559	1.13568	0.102903	0.180229	1.13306	0.557718	-0.365257	0.776331	0.0799844	-0.0407035	0.972181	0.05491
In Network	c-di-GMP signaling	PFLU5127	5188345	1.39412	2.62828	3.62298e-12	36.2552	1.38934	2.6196	3.33845e-12	142.528	0.91631	1.88728	5.35543e-07	37.5842	0.324204	1.25197	1.87578e-05	15.5275	0.413253	1.33169	0.00136531	1.27389	2.41813	0.00316035	-0.578325	0.669741	0.00021	-0.555259	0.680535	0.00186
In Network	transcription regulation	PFLU5146	2.32652e+06	0.237019	1.17855	0.145969	16.371	0.242299	1.18288	0.136773	83.7701	0.149577	1.10924	0.0779208	29.6517	-0.0178104	0.987731	0.756938	11.3963	-0.0330023	0.977384	0.789544	0.273932	1.2091	0.228202	-1.68147	0.311766	0.00322814	-0.263141	0.833272	0.1973
In Network	c-di-GMP signaling	PFLU5210	2.8734e+06	0.541604	1.45559	0.00804654	15.9101	0.201097	1.14957	0.0173727	176.879	1.22783	2.34215	3.02142e-07	36.8725	0.29662	1.22826	0.000289256	19.8182	0.765256	1.69967	0.000701713	0.0317618	1.02226	0.941356	0.360297	1.28369	0.398996	-1.00397	0.498627	6.21398e-05
In Network	c-di-GMP signaling	PFLU5329	1709005	-0.207997	0.865738	0.00273647	11.9975	-0.206107	0.866873	0.00489994	58.1444	-0.377217	0.769921	0.001686	26.6351	-0.172597	0.887244	0.00455311	8.93816	-0.383518	0.766566	0.00647132	0.443183	1.3596	0.0851457	-1.90427	0.267151	0.0002079	-0.82478	0.564568	9e-05
In Network	DNA transaction	PFLU5498	1.93162e+06	-0.031344	0.978508	0.534749	13.5369	-0.0319492	0.978098	0.549825	106.893	0.501242	1.41543	0.000155833	29.2856	-0.0357338	0.975535	0.447011	11.2614	-0.0501784	0.965817	0.693858	0.380273	1.30159	0.0935663	-1.0449	0.484679	0.00724319	-0.92267	0.527532	4e-05
In Network	c-di-GMP signaling	PFLU5608	1.25497e+06	-0.653503	0.635735	2.02456e-06	8.74789	-0.661836	0.632073	2.58023e-06	94.3751	0.321548	1.24967	0.00072286	31.3773	0.0637972	1.04521	0.352375	15.7301	0.431965	1.34907	0.00296127	1.41587	2.66821	0.000306933	-0.599216	0.660112	8e-05	-0.762826	0.589341	0.00012
In Network	c-di-GMP signaling	PFLU5698	3.81596e+06	0.950894	1.93307	0.00062528	26.9855	0.963343	1.94982	0.000573005	95.6537	0.340962	1.2666	0.000469653	33.1044	0.141099	1.10274	0.0483896	15.4175	0.403001	1.32226	0.00213468	0.388906	1.3094	0.104424	-1.35069	0.392104	0.00083	0.672828	1.59419	0.00979
In Network	DNA transaction	PFLU5711	2103535	0.0916624	1.0656	0.131953	14.5782	0.0749637	1.05333	0.23698	92.498	0.292563	1.22481	0.0136176	31.301	0.0602836	1.04267	0.23107	11.4188	-0.0301599	0.979312	0.79289	-0.44456	0.734809	0.293818	0.233146	1.1754	0.11165	0.448884	1.36498	1.768e-07
In Network	adhesion/toxicity	PFLU6028	1917600	-0.0418516	0.971407	0.921433	13.4611	-0.0400498	0.972621	0.869189	64.5015	-0.227527	0.854098	0.0919365	29.0648	-0.04665	0.968182	0.83262	9.33987	-0.320093	0.801018	0.0530033	0.562269	1.47659	0.174589	0.246711	1.1865	0.181162	-0.0153655	0.989406	4.596e-06
In Network	c-di-AMP signaling	PFLU6092	2044890	0.0508698	1.03589	0.424609	14.2287	0.0399548	1.02808	0.552851	74.5741	-0.0181841	0.987475	0.796854	30.6426	0.0296147	1.02074	0.539095	10.1838	-0.195295	0.873394	0.0634597	-0.614476	0.653167	0.225417	0.121569	1.08792	0.255983	0.00821487	1.00571	0.02773
Out Network	c-di-GMP signaling	PFLU0185	1239030	-0.671942	0.627661	0.000887217	8.72844	-0.665049	0.630667	0.00143981	78.125	0.0489255	1.03449	0.578267	28.9395	-0.0528865	0.964006	0.396924	12.2945	0.0764423	1.05441	0.477071	0.21199	1.15828	0.79966	-0.89459	0.5379	0.00036	1.38997	2.62073	2.02287e-10
Out Network	c-di-GMP signaling	PFLU1081	3490840	0.822421	1.76837	9.4405e-05	24.2229	0.807526	1.75021	0.000118605	69.3659	-0.122631	0.918511	0.277612	29.7983	-0.0106952	0.992614	0.836781	9.19042	-0.343364	0.788201	0.0123073	0.89224	1.85606	0.265159	0.38137	1.30258	0.124657	-0.468263	0.722835	0.00052
Out Network	c-di-GMP signaling	PFLU1083	3.78898e+06	0.940657	1.9194	8.35436e-06	24.7961	0.841272	1.79163	0.00070117	114.654	0.602358	1.5182	7.32868e-05	38.5763	0.36179	1.28502	0.00247729	15.8288	0.440988	1.35753	0.0170214	1.16385	2.24055	0.155656	-0.344047	0.787828	0.11553	-0.509254	0.702586	0.0011
Out Network	c-di-GMP signaling	PFLU1349	3.49008e+06	0.822108	1.76799	9.11728e-08	24.6164	0.830776	1.77864	1.70798e-07	58.757	-0.362099	0.778032	0.00129595	26.1551	-0.19883	0.871257	0.00844843	7.74645	-0.58996	0.664361	0.000511053	-0.0200796	0.986178	0.988725	0.38137	1.30258	0.140481	0.282974	1.2167	0.00046
Out Network	c-di-GMP signaling	PFLU1571	2.73914e+06	0.472571	1.38758	0.00662641	19.3057	0.480183	1.39492	0.00724635	53.1299	-0.507335	0.703521	9.76697e-05	23.8375	-0.332694	0.794052	2.19252e-05	7.84645	-0.571456	0.672937	0.000628382	-0.00772804	0.994658	0.979916	-2.23167	0.212913	2e-05	-1.05875	0.480047	1.375e-07
Out Network	c-di-GMP signaling	PFLU1582	4.67631e+06	1.24422	2.3689	7.89564e-11	32.9585	1.25181	2.38139	8.39301e-11	129.397	0.776871	1.71341	9.39153e-05	34.8017	0.213232	1.15928	0.00147997	13.5201	0.213535	1.15953	0.170112	0.548449	1.46251	0.353241	0.50666	1.42076	0.0203755	0.304318	1.23483	0.00152
Out Network	c-di-GMP signaling	PFLU1604	4769355	1.27264	2.41603	8.0293e-14	33.1929	1.26203	2.39833	1.87798e-13	113.128	0.58302	1.49798	1.34312e-05	35.0192	0.222223	1.16653	0.000228945	12.9324	0.149425	1.10913	0.187113	1.55053	2.92924	0.00401862	1.03889	2.05465	0.0353307	-0.24105	0.84613	0.03148
Out Network	c-di-GMP signaling	PFLU1743	3.86282e+06	0.968499	1.9568	1.49667e-12	27.2109	0.975341	1.96611	1.35621e-12	71.7961	-0.0729533	0.95069	0.497519	29.2288	-0.0385334	0.973644	0.349961	8.87349	-0.393994	0.76102	0.000457053	-1.24861	0.420853	2.95034e-05	-0.447647	0.733238	0.80312	0.0432009	1.0304	5.786e-05
Out Network	c-di-GMP signaling	PFLU2606	3970065	1.00801	2.01113	7.62997e-11	27.5802	0.99479	1.99279	5.07172e-11	71.8905	-0.0710586	0.951939	0.474793	29.2314	-0.0384038	0.973732	0.432431	8.35664	-0.480573	0.716693	0.00182371	-0.0573882	0.961002	0.857358	-0.208865	0.865218	0.123983	-0.757125	0.591674	1.76e-07
Out Network	c-di-GMP signaling	PFLU2764	1881126	-0.0695569	0.952931	0.234878	13.4234	-0.0440938	0.969899	0.431878	83.0009	0.136268	1.09906	0.136719	29.9495	-0.00339399	0.99765	0.939586	11.6314	-0.00354055	0.997549	0.971588	0.365545	1.28837	0.34496	0.0412391	1.029	0.18485	-0.586783	0.665826	3.754e-08
Out Network	c-di-GMP signaling	PFLU2994	4345282	1.1383	2.20121	0.000203025	30.6762	1.14828	2.21649	0.00019065	153.01	1.0187	2.02609	4.83478e-07	37.6105	0.325212	1.25285	5.56389e-05	18.1906	0.641622	1.56008	0.000709986	1.07132	2.10135	0.0458197	-0.494869	0.709626	0.29503	-1.04952	0.48313	1.883e-10
Out Network	c-di-GMP signaling	PFLU3130	2.22265e+06	0.171126	1.12594	0.0198216	15.4462	0.158406	1.11605	0.0343026	86.2548	0.191746	1.14215	0.0139784	32.9637	0.134952	1.09806	0.036507	11.6949	0.00431143	1.00299	0.971941	0.0433378	1.0305	0.867086	0.768221	1.70317	2.416e-06	-2.25267	0.209835	2.868e-13
Out Network	c-di-GMP signaling	PFLU3444	2131238	0.110538	1.07963	0.215932	14.9408	0.110412	1.07954	0.219814	119.996	0.668051	1.58892	5.08452e-06	32.884	0.131464	1.0954	0.0803994	13.5382	0.21547	1.16108	0.082495	-0.0938757	0.937002	0.721366	0.271491	1.20705	0.00152	-1.04845	0.483488	1.327e-09
Out Network	c-di-GMP signaling	PFLU3699	2934005	0.571718	1.48629	0.00134933	20.4691	0.564602	1.47898	0.00162089	69.3843	-0.122249	0.918754	0.225058	30.7698	0.0355923	1.02498	0.65154	9.82666	-0.246795	0.842766	0.0669423	0.0917681	1.06568	0.778727	0.525488	1.43942	0.179504	-1.868	0.273953	1.338e-16
																		up
																		down
																		significant
