## SupplementaryTables S1-7, Movies S1-2 for "A network perspective on the role of c-di-GMP-associated protein complexes in biofilm formation": Table S6.xlsx

### Sheet: data_Fig4B
Bait modules gene Knockdown Phenotypic Effects
Out of 56 genes from the network targeted for CRISPRi phenotyping: Effect of knockdown of the CDG-baits interaction modules genes on biofilm-phenotypes (Fig. 4A)
In this context, a CDG bait protein and its partners is defined as an interaction module
Statistical enrichment was calculated as Cumulative Hypergeometric Distributions.
PFLU0263	BV			BM			MX			MS			R			SBP			SW			AMF
	Pop	Sample	Pval	Pop	Sample	Pval	Pop	Sample	Pval	Pop	Sample	Pval	Pop	Sample	Pval	Pop	Sample	Pval	Pop	Sample	Pval	Pop	Sample	Pval
	56	3		56	3		56	3		56	3		56	3		56	3		56	3		56	3
Decreased	19	3	0	19	3	0	16	2	0.0202	21	3	0	10	1	0.079	8	0	0.37605	27	1	0.47273	28	2	0.15411
Increased	27	0	0.86818	27	0	0.86818	17	0	0.67031	15	0	0.61544	12	0	0.52222	17	1	0.21587	4	0	0.20274	16	1	0.19437
no Change	10	0	0.45238	10	0	0.45238	23	1	0.36508	20	0	0.74242	34	1	0.39163	31	1	0.58153	25	1	0.41847	12	0	0.43632
PFLU0458	BV			BM			MX			MS			R			SBP			SW			AMF
	Pop	Sample	Pval	Pop	Sample	Pval	Pop	Sample	Pval	Pop	Sample	Pval	Pop	Sample	Pval	Pop	Sample	Pval	Pop	Sample	Pval	Pop	Sample	Pval
	56	14		56	14		56	14		56	14		56	14		56	14		56	14		56	14
Decreased	19	7	0.03837	19	7	0.03837	16	3	0.62431	21	4	0.67919	10	1	0.65102	8	2	0.31496	27	9	0.04405	28	7	0.37924
Increased	27	4	0.91854	27	4	0.91854	17	3	0.68564	15	4	0.29424	12	3	0.3424	17	2	0.88199	4	1	0.25767	16	5	0.15278
no change	10	3	0.20592	10	3	0.20592	23	8	0.04288	20	6	0.16675	34	10	0.10148	31	10	0.04178	25	5	0.67705	12	2	0.63307
PFLU0988	BV			BM			MX			MS			R			SBP			SW			AMF
	Pop	Sample	Pval	Pop	Sample	Pval	Pop	Sample	Pval	Pop	Sample	Pval	Pop	Sample	Pval	Pop	Sample	Pval	Pop	Sample	Pval	Pop	Sample	Pval
	56	7		56	7		56	7		56	7		56	7		56	7		56	7		56	7
Decreased	19	3	0.1678	19	3	0.1678	16	3	0.09366	21	5	0.00869	10	1	0.36532	8	2	0.05248	27	4	0.18217	28	3	0.5
Increased	27	3	0.45868	27	3	0.45868	17	2	0.35689	15	2	0.27295	12	2	0.16045	17	2	0.35689	4	1	0.072	16	3	0.09366
no change	10	1	0.36532	10	1	0.36532	23	2	0.61283	20	0	0.96401	34	4	0.42793	31	3	0.62255	25	2	0.6895	12	1	0.46951
PFLU1114	BV			BM			MX			MS			R			SBP			SW			AMF
	Pop	Sample	Pval	Pop	Sample	Pval	Pop	Sample	Pval	Pop	Sample	Pval	Pop	Sample	Pval	Pop	Sample	Pval	Pop	Sample	Pval	Pop	Sample	Pval
	56	3		56	3		56	3		56	3		56	3		56	3		56	3		56	3
Decreased	19	1	0.2632	19	1	0.2632	16	0	0.64358	21	1	0.31313	10	1	0.079	8	1	0.05051	27	0	0.86818	28	3	0
Increased	27	2	0.10552	27	2	0.10552	17	2	0.02453	15	1	0.17172	12	1	0.1127	17	0	0.67031	4	0	0.20274	16	0	0.64358
no Change	10	0	0.45238	10	0	0.45238	23	1	0.36508	20	1	0.28788	34	1	0.1127	31	2	0.16216	25	3	0	12	0	0.52222
PFLU3650	BV			BM			MX			MS			R			SBP			SW			AMF
	Pop	Sample	Pval	Pop	Sample	Pval	Pop	Sample	Pval	Pop	Sample	Pval	Pop	Sample	Pval	Pop	Sample	Pval	Pop	Sample	Pval	Pop	Sample	Pval
	56	5		56	5		56	5		56	5		56	5		56	5		56	5		56	5
Decreased	19	2	0.20954	19	2	0.20954	16	0	0.82774	21	2	0.08531	10	1	0.21394	8	1	0.14421	27	1	0.80103	28	2	0.5
Increased	27	2	0.46527	27	2	0.46527	17	2	0.15783	15	1	0.40614	12	1	0.28923	17	1	0.48321	4	0	0.31961	16	2	0.13455
no Change	10	1	0.21394	10	1	0.21394	23	3	0.08531	20	2	0.23774	34	3	0.33995	31	3	0.25041	25	4	0.01391	12	1	0.28923
PFLU4308	BV			BM			MX			MS			R			SBP			SW			AMF
	Pop	Sample	Pval	Pop	Sample	Pval	Pop	Sample	Pval	Pop	Sample	Pval	Pop	Sample	Pval	Pop	Sample	Pval	Pop	Sample	Pval	Pop	Sample	Pval
	56	8		56	8		56	8		56	8		56	8		56	8		56	8		56	8
Decreased	19	2	0.55525	19	2	0.55525	16	2	0.41161	21	4	0.1195	10	2	0.14277	8	3	0.01029	27	4	0.31196	28	4	0.35244
Increased	27	5	0.01409	27	5	0.01409	17	4	0.04682	15	3	0.12293	12	5	0.00064	17	2	0.46025	4	1	0.0935	16	3	0.1522
no Change	10	1	0.43951	10	1	0.43951	23	2	0.72379	20	1	0.86117	34	1	0.99569	31	3	0.76265	25	3	0.51756	12	1	0.55151
PFLU4858	BV			BM			MX			MS			R			SBP			SW			AMF
	Pop	Sample	Pval	Pop	Sample	Pval	Pop	Sample	Pval	Pop	Sample	Pval	Pop	Sample	Pval	Pop	Sample	Pval	Pop	Sample	Pval	Pop	Sample	Pval
	56	6		56	6		56	6		56	6		56	6		56	6		56	6		56	6
Decreased	19	1	0.67332	19	1	0.67332	16	3	0.04935	21	2	0.40139	10	2	0.06316	8	1	0.20015	27	3	0.30068	28	4	0.09636
Increased	27	5	0.00912	27	5	0.00912	17	2	0.25353	15	3	0.03842	12	1	0.38121	17	4	0.00781	4	1	0.05279	16	1	0.55752
no Change	10	0	0.71151	10	0	0.71151	23	1	0.79776	20	1	0.70779	34	3	0.55991	31	1	0.94382	25	2	0.55577	12	1	0.38121
PFLU5127	BV			BM			MX			MS			R			SBP			SW			AMF
	Pop	Sample	Pval	Pop	Sample	Pval	Pop	Sample	Pval	Pop	Sample	Pval	Pop	Sample	Pval	Pop	Sample	Pval	Pop	Sample	Pval	Pop	Sample	Pval
	56	12		56	12		56	12		56	12		56	12		56	12		56	12		56	12
Decreased	19	2	0.86092	19	2	0.86092	16	4	0.21669	21	5	0.24827	10	3	0.12612	8	2	0.22353	27	5	0.57262	28	6	0.37291
Increased	27	8	0.03751	27	8	0.03751	17	1	0.94197	15	2	0.69017	12	3	0.22481	17	3	0.52906	4	2	0.0277	16	2	0.74158
no Change	10	2	0.36289	10	2	0.36289	23	7	0.04508	20	5	0.2032	34	6	0.70272	31	7	0.28963	25	5	0.46017	12	4	0.0677
PFLU5210	BV			BM			MX			MS			R			SBP			SW			AMF
	Pop	Sample	Pval	Pop	Sample	Pval	Pop	Sample	Pval	Pop	Sample	Pval	Pop	Sample	Pval	Pop	Sample	Pval	Pop	Sample	Pval	Pop	Sample	Pval
	56	8		56	8		56	8		56	8		56	8		56	8		56	8		56	8
Decreased	19	2	0.55525	19	2	0.55525	16	2	0.41161	21	3	0.34011	10	1	0.43951	8	1	0.31969	27	2	0.84994	28	4	0.35244
Increased	27	3	0.6054	27	3	0.6054	17	3	0.18463	15	2	0.36297	12	3	0.05533	17	1	0.77261	4	1	0.0935	16	3	0.1522
no Change	10	3	0.02697	10	3	0.02697	23	3	0.42789	20	3	0.29809	34	4	0.61647	31	6	0.13883	25	5	0.06923	12	1	0.55151
· 0 – No effect of gene knockdown
· 1 – Significant effect (p-value < 0.05) and increase in phenotype relative to control
· -1 – Significant effect (p-value < 0.05) and decrease in phenotype relative to control
	BV	BM	MX	MS	R	SBP	SW	AMF
PFLU0263	-1	-1	-1	-1	0	0	0	0
PFLU0458	-1	-1	0	0	0	0	-1	0
PFLU0988	0	0	0	-1	0	0	0	0
PFLU1114	0	0	1	0	0	-1	0	-1
PFLU3650	0	0	0	0	0	0	0	0
PFLU4308	1	1	1	0	1	-1	0	0
PFLU4858	1	1	-1	1	0	1	0	0
PFLU5127	1	1	0	0	0	0	1	0
PFLU5210	1	1	0	0	0	0	0	0

### Sheet: data_Fig4C
Phenotype Enrichments by Gene Annotation
Using annotations from annotations from Table_S3 and phenotype data of the 56 tested gene knockdowns from the Network (Table S6): statistical enrichment of biofilm phenotypes by functional category (Fig4B).
Statistical enrichment was calculated as Cumulative Hypergeometric Distributions.
CDGMP SIGNALING	BV			BM			MX			MS			R			SBP			SW			AMF
	Pop	Sample	Pval	Pop	Sample	Pval	Pop	Sample	Pval	Pop	Sample	Pval	Pop	Sample	Pval	Pop	Sample	Pval	Pop	Sample	Pval	Pop	Sample	Pval
Size	56	23		56	23		56	23		56	23		56	23		56	23		56	23		56	23
Decrease	19	11	0.01709	19	11	0.01709	16	8	0.12344	21	9	0.31089	10	6	0.04563	8	3	0.42789	27	14	0.03144	28	15	0.01438
Increase	27	10	0.62523	27	10	0.62523	17	8	0.18473	15	7	0.20517	12	5	0.34951	17	7	0.3777	4	1	0.54693	16	5	0.73825
SIGNAL TRANSDUCTION	BV			BM			MX			MS			R			SBP			SW			AMF
	Pop	Sample	Pval	Pop	Sample	Pval	Pop	Sample	Pval	Pop	Sample	Pval	Pop	Sample	Pval	Pop	Sample	Pval	Pop	Sample	Pval	Pop	Sample	Pval
Size	56	11		56	11		56	11		56	11		56	11		56	11		56	11		56	11
Decrease	19	4	0.2877	19	4	0.2877	16	2	0.67303	21	3	0.66151	10	0	0.91041	8	3	0.03956	27	5	0.44672	28	4	0.74866
Increase	27	5	0.44672	27	5	0.44672	17	6	0.01236	15	4	0.12074	12	4	0.04505	17	3	0.44164	4	0	0.59434	16	4	0.15592
DNA (REPAIR AND TRANSCRIPTION)
	BV			BM			MX			MS			R			SBP			SW			AMF
	Pop	Sample	Pval	Pop	Sample	Pval	Pop	Sample	Pval	Pop	Sample	Pval	Pop	Sample	Pval	Pop	Sample	Pval	Pop	Sample	Pval	Pop	Sample	Pval
Size	56	9		56	9		56	9		56	9		56	9		56	9		56	9		56	9
Decrease	19	2	0.65437	19	2	0.65437	16	2	0.50618	21	2	0.73904	10	1	0.51016	8	1	0.38016	27	7	0.00912	28	3	0.76561
Increase	27	5	0.19948	27	5	0.19948	17	3	0.26502	15	1	0.76458	12	1	0.6257	17	1	0.83397	4	1	0.11705	16	3	0.22246
TRANSPORT-MEMBRANE	BV			BM			MX			MS			R			SBP			SW			AMF
	Pop	Sample	Pval	Pop	Sample	Pval	Pop	Sample	Pval	Pop	Sample	Pval	Pop	Sample	Pval	Pop	Sample	Pval	Pop	Sample	Pval	Pop	Sample	Pval
Size	56	5		56	5		56	5		56	5		56	5		56	5		56	5		56	5
Decrease	19	2	0.20954	19	2	0.20954	16	2	0.13455	21	2	0.26734	10	1	0.21394	8	1	0.14421	27	2	0.46527	28	2	0.5
Increase	27	2	0.46527	27	2	0.46527	17	0	0.84927	15	2	0.11311	12	0	0.71569	17	1	0.48321	4	1	0.03612	16	2	0.13455
ADHESION TOXICITY	BV			BM			MX			MS			R			SBP			SW			AMF
	Pop	Sample	Pval	Pop	Sample	Pval	Pop	Sample	Pval	Pop	Sample	Pval	Pop	Sample	Pval	Pop	Sample	Pval	Pop	Sample	Pval	Pop	Sample	Pval
Size	56	7		56	7		56	7		56	7		56	7		56	7		56	7		56	7
Decrease	19	2	0.44375	19	2	0.44375	16	2	0.31433	21	3	0.2298	10	1	0.36532	8	1	0.25921	27	1	0.93797	28	4	0.21078
Increase	27	4	0.18217	27	4	0.18217	17	2	0.35689	15	2	0.27295	12	3	0.03168	17	2	0.35689	4	1	0.072	16	2	0.31433
Phenotype results transformed into one of three categorical values:
· 0 => No effect of gene knockdown
· 1 => Significant effect (p-value < 0.05) and increase in phenotype relative to control
· -1 => Significant effect (p-value < 0.05) and decrease in phenotype relative to control
	BV	BM	MX	MS	R	SBP	SW	AFM
c-di-GMP signaling	-1	-1	0	0	-1	0	-1	-1
Signal transduction	0	0	1	0	1	-1	0	0
DNArepair-Transcription	0	0	0	0	0	0	0	0
Transport-Membrane	0	0	0	0	0	0	1	0
Adhesion-Toxicity	0	0	0	0	1	0	0	0

### Sheet: data_Fig4D
In-Network vs. Out-Network CDG gene Knockdown Phenotypic Effects
Out of 37 CDG genes (IN and OUT OF Network) targeted for CRISPRi phenotyping: Effect of CDG gene knockdowns in the PPI (IN) network versusOUT OF the network on biofilm-phenotypes (Fig. 4C)
Statistical enrichment was calculated as Cumulative Hypergeometric Distributions.
IN network CDGs	BV			BM			MX			MS			R			SBP			SW			AMF
	Pop	Sample	Pval	Pop	Sample	Pval	Pop	Sample	Pval	Pop	Sample	Pval	Pop	Sample	Pval	Pop	Sample	Pval	Pop	Sample	Pval	Pop	Sample	Pval
Total	37	23		37	23		37	23		37	23		37	23		37	23		37	23		37	23
Decreased	12	11	0.00073	12	11	0.00073	10	8	0.03613	11	9	0.02031	11	6	0.60306	4	3	0.13408	16	14	0.00055	25	15	0.50734
Increased	21	10	0.96133	21	10	0.96133	14	8	0.5589	12	7	0.49266	7	5	0.16108	9	7	0.06175	5	1	0.94259	9	5	0.53644
Changed	33	21	0.14192	33	21	0.14192	24	16	0.07875	23	16	0.06223	18	11	0.41708	13	10	0.04017	21	15	0.04698	34	20	0.77207
OUT OF network CDGs	BV			BM			MX			MS			R			SBP			SW			AMF
	Pop	Sample	Pval	Pop	Sample	Pval	Pop	Sample	Pval	Pop	Sample	Pval	Pop	Sample	Pval	Pop	Sample	Pval	Pop	Sample	Pval	Pop	Sample	Pval
Total	37	14		37	14		37	14		37	14		37	14		37	14		37	14		37	14
Decreased	12	1	0.98905	12	1	0.98905	10	2	0.83578	11	2	0.89271	11	5	0.16057	4	1	0.49051	16	2	0.99367	25	10	0.22772
Increased	21	11	0.00633	21	11	0.00633	14	6	0.2	12	5	0.24239	7	2	0.5415	9	2	0.75892	5	4	0.00459	9	4	0.1928
Changed	33	12	0.50949	33	12	0.50949	24	8	0.66223	23	7	0.93777	18	7	0.32035	13	3	0.84293	21	6	0.83866	34	14	0
PFLU0458 subnetwok (IN network interacting CDG partners) vs. non CDG gene Knockdown Phenotypic Effects
Out of 37 CDG genes targeted for CRISPRi phenotyping: Effect of the knockdown of PFLU0458-CDG module (PFLU0458 and and its interacting CDG partner genes) vs non-interacting CDG genes on biofilm-phenotypes (Fig. 4C)
Statistical enrichment was calculated as Cumulative Hypergeometric Distributions.
PFLU458 CDG module
	BV			BM			MX			MS			R			SBP			SW			AMF
	Pop	Sample	Pval	Pop	Sample	Pval	Pop	Sample	Pval	Pop	Sample	Pval	Pop	Sample	Pval	Pop	Sample	Pval	Pop	Sample	Pval	Pop	Sample	Pval
Total	37	17		37	17		37	17		37	17		37	17		37	17		37	17		37	17
Decreased	12	8	0.01709	12	8	0.01709	10	6	0.07836	11	6	0.14849	11	4	0.65344	4	2	0.24196	16	12	0.00022	25	10	0.75656
Increased	21	7	0.924	21	7	0.924	14	5	0.73608	12	5	0.50239	7	3	0.40366	9	5	0.14722	5	1	0.77548	9	5	0.14722
Changed	33	15	0.3668	33	15	0.3668	24	11	0.37332	23	11	0.26392	18	7	0.69395	13	7	0.14578	21	13	0.00452	34	15	0.56242
other CDGs
	BV			BM			MX			MS			R			SBP			SW			AMF
	Pop	in_Net	Pval	Pop	in_Net	Pval	Pop	in_Net	Pval	Pop	in_Net	Pval	Pop	in_Net	Pval	Pop	in_Net	Pval	Pop	in_Net	Pval	Pop	in_Net	Pval
Total	37	20		37	20		37	20		37	20		37	20		37	20		37	20		37	20
Decreased	12	4	0.91933	12	4	0.91933	10	4	0.7495	11	5	0.62709	11	7	0.13077	4	2	0.3668	16	4	0.99745	25	15	0.08067
Increased	21	14	0.01745	21	14	0.01745	14	9	0.09373	12	8	0.07683	7	4	0.27633	9	4	0.61179	5	0	0.9858	9	4	0.61179
Changed	33	18	0.24196	33	18	0.24196	24	13	0.35738	23	13	0.23394	18	11	0.12121	13	6	0.64262	21	4	0.9858	34	19	0.08752
In-Network vs. Out-Network gene Knockdown Phenotypic Effects
Out of 70 genes targeted for CRISPRi phenotyping: Effect of gene knockdowns within the network vs out of the network on biofilm phenotypes (Fig. 4C)
In network	BV			BM			MX			MS			R			SBP			SW			AMF
	Pop	Sample	Pval	Pop	Sample	Pval	Pop	Sample	Pval	Pop	Sample	Pval	Pop	Sample	Pval	Pop	Sample	Pval	Pop	Sample	Pval	Pop	Sample	Pval
Total	70	56		70	56		70	56		70	56		70	56		70	56		70	56		70	56
Decreased	20	19	0.00485	20	19	0.00485	18	16	0.0683	23	21	0.01851	15	10	0.86184	9	8	0.11649	29	27	0.00283	38	28	0.87326
Increased	38	27	0.96122	38	27	0.96122	23	17	0.72105	20	15	0.63882	14	12	0.16695	19	17	0.05351	8	4	0.95467	20	16	0.38128
Changed	58	46	0.447	58	46	0.447	41	33	0.33291	43	36	0.09969	29	22	0.81766	28	25	0.0256	37	31	0.12774	58	44	0.94751
Out network	BV			BM			MX			MS			R			SBP			SW			AMF
	Pop	Sample	Pval	Pop	Sample	Pval	Pop	Sample	Pval	Pop	Sample	Pval	Pop	Sample	Pval	Pop	Sample	Pval	Pop	Sample	Pval	Pop	Sample	Pval
Total	70	14		70	14		70	14		70	14		70	14		70	14		70	14		70	14
Decreased	20	1	0.95842	20	1	0.95842	18	2	0.76831	23	2	0.91308	15	5	0.03935	9	1	0.57771	29	2	0.98058	38	10	0.03878
Increased	38	11	0.0079	38	11	0.0079	23	6	0.11469	20	5	0.16018	15	2	0.62646	19	2	0.80601	8	4	0.00639	20	4	0.36118
Changed	58	12	0.24843	58	12	0.24843	41	8	0.12774	43	7	0.75224	30	7	0.18234	28	3	0.90184	37	6	0.70524	58	14	0
